# Mapping the Phenotypic Landscape of Beta-lactam Resistance in Streptococcus pneumoniae

**DOI:** 10.1101/2025.09.12.675231

**Authors:** Andrew J. Balmer, Gemma G. R. Murray, Stephanie W. Lo, Olivier Restif, Lucy A. Weinert

## Abstract

Beta-lactam resistance in *Streptococcus pneumoniae* is typically analysed one antibiotic at a time, often using resistant/susceptible classifications. This obscures the fact that minimum inhibitory concentrations (MICs) in this species are continuous, vary across beta-lactam subclasses in correlated but non-identical ways, and reflect complex genetic variation in underlying penicillin-binding proteins (PBPs). To address this, we develop a framework for analysing multivariate resistance phenotypes, which we term ’Antimicrobial Resistance Cartography’, and apply it to 3,628 invasive pneumococcal isolates from the U.S. Active Bacterial Core surveillance programme with MICs measured for six beta-lactams. We demonstrate how this approach simplifies visualisation of resistance data across multiple drugs, resolves common issues such as missing or censored values, and identifies genetic mutations driving correlated resistance changes across multiple beta-lactam antibiotics. We characterise penicillin-binding protein (PBP) substitutions associated with increases in minimum inhibitory concentration to beta-lactam subclasses, revealing subtle differences in their correlated phenotypic effects, and identifying potential constraints on resistance evolution across genetic backgrounds. Moreover, we find pneumococcal lineages harbour distinct combinations of PBP substitutions which give rise to lineage-specific multivariate resistance profiles. Together, these results establish a multivariate view of pneumococcal beta-lactam resistance, revealing how combinations of PBP substitutions work together to generate distinct resistance phenotypes across related antibiotics.

**Significance Statement:** Beta-lactam resistance in *Streptococcus pneumoniae* is typically analysed one antibiotic at a time, despite susceptibility being a continuous phenotype that covaries across multiple drugs simultaneously. Current analytical methods for resistance datasets overwhelmingly focus on genotypes, while tools to study beta-lactam phenotypes, the direct targets of selection and clinical intervention, remain limited. To address this, we developed a dimensionality reduction framework that maps complex susceptibility profiles into simple visualisations, allowing resistance to be studied as a continuous, multivariate trait. Applying this approach to 3,628 pneumococcal isolates revealed lineage-specific resistance profiles and identified candidate PBP substitutions associated with shared, subclass-specific, and contrasting effects across beta-lactam antibiotics. By preserving quantitative variation and correlations between drugs, this approach shows how multivariate phenotypic methods can improve interpretation of pneumococcal beta-lactam resistance and prioritise candidate variants for experimental validation.
