## Supplementary Information for "Mapping the Phenotypic Landscape of Beta-lactam Resistance in Streptococcus pneumoniae"

Evidence	PBP	Substitution	Phenotypic Distance	SE	No. isolates	Confidence	β Joint	Adj. p-value	Effect Size Axis 1	Effect Size Axis 2	No. Sig. interactions	No. supporting methods	Sig. mvLMM/uvLMM (No. drugs)
Very Strong	2X	I371T	4.149	0.058	3/136	Strong	3.187	<1e-16	2.85	1.425	40	4	Yes/Yes (6)
Strong	2X	E320K	-	-	-/-	Strong	1.368	<1e-16	-0.854	1.069	18	3	Yes/No (0)
Strong	2X	A491V	-	-	-/-	Strong	1.354	<1e-16	0.713	1.151	21	3	Yes/Yes (1)
Strong	2X	T490S	-	-	-/-	Strong	1.341	<1e-16	0.707	1.139	21	3	Yes/Yes (2)
Strong	2X	A369V	-	-	-/-	Strong	1.313	<1e-16	-0.251	1.288	9	3	Yes/Yes (1)
Strong	2X	M343T	-	-	-/-	Strong	1.246	<1e-16	0.53	1.128	21	3	Yes/Yes (1)
Moderate	2X	N444S	-	-	-/-	-	2.741	<1e-16	2.468	1.192	36	2	Yes/Yes (1)
Moderate	2X	S531Y	-	-	-/-	-	2.445	<1e-16	2.215	1.036	35	2	Yes/No (0)
Moderate	1A	T371S	-	-	-/-	Weak	2.362	<1e-16	2.198	0.867	8	2	Yes/Yes (2)
Moderate	2X	L364F	-	-	-/-	Weak	2.221	<1e-16	2.036	0.888	34	2	Yes/Yes (2)
Moderate	1A	N443D	-	-	-/-	Weak	2.214	1.055e-06	1.764	1.338	64	2	Yes/Yes (1)
Moderate	1A	L611F	-	-	-/-	Weak	2.189	3.829e-04	1.881	1.12	39	2	Yes/Yes (1)
Moderate	2B	T489A	-	-	-/-	Weak	2.161	<1e-16	1.414	1.633	51	2	Yes/Yes (3)
Moderate	1A	L606I	-	-	-/-	Weak	2.16	7.770e-04	1.85	1.115	39	2	Yes/Yes (1)
Moderate	2X	V523L	-	-	-/-	Weak	2.094	1.980e-09	1.844	0.992	45	2	Yes/No (0)
Moderate	1A	G414V	-	-	-/-	Weak	2.09	6.235e-07	1.864	0.944	7	2	Yes/Yes (1)
Moderate	2B	L609S	-	-	-/-	-	2.053	<1e-16	-1.681	1.178	5	2	Yes/No (0)
Moderate	2B	A533G	-	-	-/-	-	2.052	<1e-16	-1.687	1.169	4	2	Yes/No (0)
Moderate	2B	D555E	-	-	-/-	-	2.052	<1e-16	-1.687	1.169	4	2	Yes/No (0)
Moderate	2B	G597A	-	-	-/-	-	2.052	<1e-16	-1.687	1.169	4	2	Yes/No (0)
Moderate	2B	H585Q	-	-	-/-	-	2.052	<1e-16	-1.687	1.169	4	2	Yes/No (0)
Moderate	2B	K556Q	-	-	-/-	-	2.052	<1e-16	-1.687	1.169	4	2	Yes/No (0)
Moderate	2B	L566V	-	-	-/-	-	2.052	<1e-16	-1.687	1.169	4	2	Yes/No (0)
Moderate	2B	M581V	-	-	-/-	-	2.052	<1e-16	-1.687	1.169	4	2	Yes/No (0)
Moderate	2B	Q565S	-	-	-/-	-	2.052	<1e-16	-1.678	1.182	4	2	Yes/No (0)
Moderate	2B	Q567E	-	-	-/-	-	2.052	<1e-16	-1.678	1.182	4	2	Yes/No (0)
Moderate	2B	T595G	-	-	-/-	-	2.052	<1e-16	-1.687	1.169	4	2	Yes/No (0)
Moderate	2B	V542I	-	-	-/-	-	2.052	<1e-16	-1.687	1.169	4	2	Yes/No (0)
Moderate	2B	V574I	-	-	-/-	-	2.052	<1e-16	-1.687	1.169	4	2	Yes/No (0)
Moderate	2B	A490S	-	-	-/-	-	2.039	<1e-16	-1.65	1.198	4	2	Yes/No (0)
Moderate	2B	G467L	-	-	-/-	-	2.039	<1e-16	-1.65	1.198	4	2	Yes/No (0)
Moderate	2B	G483A	-	-	-/-	-	2.039	<1e-16	-1.65	1.198	4	2	Yes/No (0)
Moderate	2B	S469N	-	-	-/-	-	2.039	<1e-16	-1.65	1.198	4	2	Yes/No (0)
Moderate	1A	R413H	-	-	-/-	Weak	2.036	<1e-16	1.912	0.698	1	2	Yes/Yes (1)
Moderate	2B	P568S	-	-	-/-	-	2.028	<1e-16	-1.629	1.208	4	2	Yes/No (0)
Moderate	2B	S473T	-	-	-/-	Weak	1.996	4.746e-12	1.739	0.979	34	2	Yes/Yes (3)
Moderate	2B	S480A	-	-	-/-	Weak	1.996	4.746e-12	1.739	0.979	34	2	Yes/Yes (3)
Moderate	2X	D278N	-	-	-/-	Weak	1.994	<1e-16	-0.115	1.991	4	2	Yes/No (0)
Moderate	2X	P486T	-	-	-/-	-	1.986	1.610e-08	1.75	0.939	46	2	Yes/No (0)
Moderate	1A	T392S	-	-	-/-	-	1.939	2.079e-07	1.746	0.844	8	2	Yes/Yes (1)
Moderate	1A	V408L	-	-	-/-	-	1.939	2.079e-07	1.746	0.844	8	2	Yes/Yes (1)
Moderate	2B	V503I	-	-	-/-	-	1.938	<1e-16	-1.372	1.368	2	2	Yes/No (0)
Moderate	1A	I459M	-	-	-/-	Weak	1.925	2.440e-07	1.491	1.217	61	2	Yes/Yes (2)
Moderate	2B	E476G	-	-	-/-	-	1.881	<1e-16	1.011	1.587	13	2	Yes/Yes (2)
Moderate	2X	V423I	-	-	-/-	Strong	1.825	<1e-16	-0.764	1.657	-	2	Yes/No (0)
Moderate	2X	L510Q	-	-	-/-	Strong	1.817	<1e-16	-0.692	1.68	-	2	Yes/No (0)
Moderate	1A	E397V	-	-	-/-	Weak	1.802	2.053e-06	1.623	0.782	11	2	Yes/Yes (1)
Moderate	1A	L421I	-	-	-/-	-	1.802	2.053e-06	1.623	0.782	11	2	Yes/Yes (1)
Moderate	2X	P268T	-	-	-/-	Weak	1.8	<1e-16	-0.443	1.745	2	2	Yes/Yes (1)
Moderate	2B	A624E	-	-	-/-	-	1.797	<1e-16	-0.827	1.595	14	2	Yes/No (0)
Moderate	1A	T612L	-	-	-/-	Weak	1.766	3.948e-08	1.571	0.806	36	2	Yes/Yes (1)
Moderate	2X	P535A	-	-	-/-	Weak	1.764	<1e-16	-0.737	1.603	9	2	Yes/No (0)
Moderate	2X	I318L	-	-	-/-	Weak	1.741	<1e-16	-0.709	1.59	8	2	Yes/No (0)
Moderate	2X	I366V	-	-	-/-	-	1.728	<1e-16	-0.681	1.589	20	2	Yes/No (0)
Moderate	2X	Y568N	-	-	-/-	Weak	1.698	<1e-16	-0.787	1.504	14	2	Yes/No (0)
Moderate	2X	S574A	-	-	-/-	-	1.692	<1e-16	-0.709	1.537	1	2	Yes/No (0)
Moderate	2X	Q552E	-	-	-/-	-	1.684	<1e-16	-0.761	1.502	14	2	Yes/No (0)
Moderate	2B	G597P	-	-	-/-	-	1.641	1.806e-04	1.427	0.81	35	2	Yes/Yes (2)
Moderate	2B	L609T	-	-	-/-	-	1.641	1.806e-04	1.427	0.81	35	2	Yes/Yes (2)
Moderate	2B	N606D	-	-	-/-	-	1.641	1.806e-04	1.427	0.81	35	2	Yes/Yes (2)
Moderate	2B	R545H	-	-	-/-	-	1.64	<1e-16	-1.066	1.246	5	2	Yes/No (0)
Moderate	2B	S508N	-	-	-/-	-	1.619	<1e-16	-1.001	1.272	11	2	Yes/No (0)
Moderate	2X	I483L	-	-	-/-	-	1.597	<1e-16	-1.104	1.154	29	2	Yes/No (0)
Moderate	1A	T540A	-	-	-/-	Weak	1.593	<1e-16	-1.509	0.508	5	2	Yes/No (0)
Moderate	2B	E506D	-	-	-/-	-	1.553	<1e-16	0.193	1.541	7	2	Yes/No (0)
Moderate	2B	L455I	-	-	-/-	Weak	1.547	<1e-16	0.922	1.242	35	2	Yes/Yes (3)
Moderate	2B	Q438E	-	-	-/-	Weak	1.546	<1e-16	0.919	1.243	35	2	Yes/Yes (3)
Moderate	2B	N422Y	-	-	-/-	Weak	1.512	2.439e-09	1.345	0.691	34	2	Yes/Yes (3)
Moderate	2B	Q427L	-	-	-/-	Weak	1.512	2.439e-09	1.345	0.691	34	2	Yes/Yes (3)
Moderate	2B	T426K	-	-	-/-	Weak	1.512	2.439e-09	1.345	0.691	34	2	Yes/Yes (3)
Moderate	2B	A592S	-	-	-/-	-	1.508	<1e-16	0.518	1.416	55	2	Yes/No (0)
Moderate	2X	T538N	-	-	-/-	Weak	1.481	<1e-16	-0.816	1.236	8	2	Yes/No (0)
Moderate	2X	L510V	-	-	-/-	Strong	1.48	<1e-16	-0.729	1.288	-	2	Yes/No (0)
Moderate	2X	T513D	-	-	-/-	Strong	1.48	<1e-16	-0.8	1.245	-	2	Yes/No (0)
Moderate	2B	T446A	-	-	-/-	-	1.402	<1e-16	0.557	1.286	14	2	Yes/Yes (2)
Moderate	2X	T401S	-	-	-/-	Weak	1.356	5.286e-05	1.193	0.645	50	2	Yes/No (0)
Moderate	2B	L609A	-	-	-/-	-	1.352	<1e-16	-0.778	1.105	4	2	Yes/No (0)
Moderate	2X	G382T	-	-	-/-	Weak	1.342	6.107e-04	1.086	0.788	33	2	Yes/Yes (3)
Moderate	2X	A507T	-	-	-/-	Strong	1.336	1.345e-06	1.249	0.476	-	2	Yes/Yes (1)
Moderate	1A	H503N	-	-	-/-	-	1.329	1.743e-05	1.014	0.859	63	2	Yes/No (0)
Moderate	1A	N517D	-	-	-/-	-	1.329	1.743e-05	1.014	0.859	63	2	Yes/No (0)
Moderate	1A	T495I	-	-	-/-	-	1.329	1.743e-05	1.014	0.859	63	2	Yes/No (0)
Moderate	1A	Y497H	-	-	-/-	-	1.329	1.743e-05	1.014	0.859	63	2	Yes/No (0)
Moderate	2X	S389L	-	-	-/-	Weak	1.317	1.387e-05	1.034	0.816	35	2	Yes/Yes (2)
Moderate	2B	S412P	-	-	-/-	Weak	1.301	<1e-16	0.784	1.038	59	2	Yes/Yes (2)
Moderate	2X	T230K	-	-	-/-	Weak	1.264	<1e-16	-0.335	1.219	30	2	Yes/No (0)
Moderate	2X	V358Y	-	-	-/-	Weak	1.157	9.619e-06	0.893	0.736	61	2	Yes/No (0)
Moderate	1A	L382I	-	-	-/-	Weak	1.154	<1e-16	-0.73	0.894	37	2	Yes/No (0)
Moderate	2B	A619G	-	-	-/-	-	1.128	<1e-16	1.119	0.144	1	2	Yes/Yes (2)
Moderate	2B	D641E	-	-	-/-	-	1.128	<1e-16	1.119	0.144	1	2	Yes/Yes (2)
Moderate	1A	I459L	-	-	-/-	Weak	1.128	<1e-16	-0.932	0.635	5	2	Yes/No (0)
Moderate	2B	S640T	-	-	-/-	-	1.128	<1e-16	1.119	0.144	1	2	Yes/Yes (2)
Moderate	2B	Q628E	-	-	-/-	-	1.127	<1e-16	0.297	1.087	57	2	Yes/No (0)
Moderate	2B	D625G	-	-	-/-	-	1.116	<1e-16	0.294	1.076	57	2	Yes/Yes (1)
Moderate	2B	T630N	-	-	-/-	-	1.116	<1e-16	0.294	1.076	57	2	Yes/Yes (1)
Moderate	1A	D473N	-	-	-/-	Weak	1.097	<1e-16	0.626	0.901	50	2	Yes/No (0)
Moderate	2X	Q447M	-	-	-/-	-	1.073	<1e-16	-0.764	0.754	15	2	Yes/No (0)
Moderate	1A	Y641F	-	-	-/-	Weak	1.073	<1e-16	-1.016	0.346	29	2	Yes/No (0)
Moderate	2X	A347S	-	-	-/-	-	1.069	5.108e-04	0.836	0.665	63	2	Yes/Yes (1)
Moderate	2X	S449A	-	-	-/-	-	1.06	<1e-16	-0.727	0.772	15	2	Yes/No (0)
Moderate	1A	T543I	-	-	-/-	Weak	1.048	<1e-16	-0.807	0.669	3	2	Yes/No (0)
Moderate	2B	T489S	-	-	-/-	Weak	1.047	<1e-16	-0.268	1.012	25	2	Yes/No (0)
Moderate	1A	F577Y	-	-	-/-	Weak	1.032	1.147e-11	0.712	0.746	33	2	Yes/No (0)
Moderate	1A	Q576G	-	-	-/-	Weak	1.032	1.147e-11	0.712	0.746	33	2	Yes/No (0)
Moderate	1A	S575T	-	-	-/-	Weak	1.032	1.147e-11	0.712	0.746	33	2	Yes/No (0)
Moderate	1A	T574N	-	-	-/-	Weak	1.032	1.147e-11	0.712	0.746	33	2	Yes/No (0)
Moderate	1A	T540V	-	-	-/-	Weak	1.016	<1e-16	-0.387	0.939	3	2	Yes/No (0)
Moderate	2X	A572V	0	0	17/1	Strong	0.951	<1e-16	0.035	0.95	53	2	Yes/Yes (1)
Moderate	2X	K505E	-	-	-/-	Strong	0.939	1.691e-02	0.677	0.651	34	2	No/No (0)
Moderate	2X	N501K	-	-	-/-	Strong	0.939	1.691e-02	0.677	0.651	34	2	No/No (0)
Moderate	2X	E378D	-	-	-/-	Strong	0.892	<1e-16	-0.422	0.785	19	2	Yes/Yes (2)
Moderate	2X	L565S	-	-	-/-	Strong	0.837	<1e-16	0.171	0.819	47	2	Yes/No (0)
Moderate	2X	I462L	-	-	-/-	Strong	0.72	2.488e-01	0.554	0.46	54	2	No/No (0)
Moderate	2X	N514H	-	-	-/-	Strong	0.678	<1e-16	-0.153	0.66	44	2	Yes/No (0)
Moderate	2X	L510T	-	-	-/-	Strong	0.565	3.174e-16	0.56	-0.076	22	2	Yes/No (0)
Moderate	2X	T513N	-	-	-/-	Strong	0.565	3.174e-16	0.56	-0.076	22	2	Yes/No (0)
Moderate	2X	D506E	-	-	-/-	Strong	0.374	1.000e+00	0.316	0.199	53	2	No/No (0)
Weak	1A	K475H	-	-	-/-	Weak	2.201	<1e-16	-2.176	0.337	-	1	Yes/No (0)
Weak	2X	V523R	-	-	-/-	Weak	1.879	<1e-16	-0.582	1.787	-	1	Yes/No (0)
Weak	2B	D561N	0.263	0.136	2/11	-	1.843	<1e-16	-0.599	1.743	-	1	Yes/No (0)
Weak	2B	D561N	0.014	0.01	367/1	-	1.843	<1e-16	-0.599	1.743	-	1	Yes/No (0)
Weak	2X	S481T	-	-	-/-	Weak	1.792	<1e-16	-0.761	1.623	-	1	Yes/No (0)
Weak	1A	P432T	-	-	-/-	Weak	1.749	1.259e-02	1.397	1.051	41	1	No/No (0)
Weak	1A	S462A	-	-	-/-	Weak	1.731	1.703e-02	1.384	1.039	41	1	No/No (0)
Weak	2X	H394L	-	-	-/-	Weak	1.727	<1e-16	-0.522	1.647	-	1	Yes/No (0)
Weak	1A	N630Q	-	-	-/-	Weak	1.499	<1e-16	-1.404	0.526	-	1	Yes/No (0)
Weak	2X	V523T	-	-	-/-	Weak	1.48	<1e-16	-0.729	1.288	-	1	Yes/No (0)
Weak	1A	D473S	-	-	-/-	Weak	1.446	1.821e-13	1.395	0.378	-	1	Yes/No (0)
Weak	1A	L640V	-	-	-/-	-	1.446	1.821e-13	1.395	0.378	-	1	Yes/No (0)
Weak	1A	T420S	-	-	-/-	-	1.419	6.596e-14	1.375	0.353	-	1	Yes/No (0)
Weak	1A	S458D	-	-	-/-	-	1.38	<1e-16	-0.625	1.23	-	1	Yes/No (0)
Weak	1A	T447N	-	-	-/-	-	1.38	<1e-16	-0.597	1.244	-	1	Yes/No (0)
Weak	1A	Y487F	-	-	-/-	-	1.38	<1e-16	-0.625	1.23	-	1	Yes/No (0)
Weak	2X	S531K	-	-	-/-	-	1.367	<1e-16	-0.914	1.017	-	1	Yes/No (0)
Weak	1A	V607I	-	-	-/-	-	1.29	4.636e-14	1.257	0.291	-	1	Yes/No (0)
Weak	1A	T371A	-	-	-/-	Weak	1.017	3.089e-09	0.321	0.965	-	1	Yes/No (0)
Weak	2X	D567N	-	-	-/-	Weak	1.006	<1e-16	0.142	0.996	-	1	Yes/No (0)
Weak	1A	S592A	-	-	-/-	Weak	0.995	<1e-16	-0.469	0.878	3	1	Yes/No (0)
Weak	1A	A550P	-	-	-/-	Weak	0.993	3.038e-11	0.681	0.722	33	1	Yes/No (0)
Weak	1A	N546G	-	-	-/-	Weak	0.993	3.038e-11	0.681	0.722	33	1	Yes/No (0)
Weak	2X	N417K	-	-	-/-	-	0.978	<1e-16	0.957	0.2	35	1	Yes/Yes (1)
Weak	2B	D578E	-	-	-/-	-	0.964	<1e-16	-0.26	0.928	57	1	Yes/No (0)
Weak	2B	T569K	-	-	-/-	-	0.964	<1e-16	-0.26	0.928	57	1	Yes/No (0)
Weak	2X	L546V	-	-	-/-	-	0.96	2.630e-04	0.872	0.401	47	1	Yes/No (0)
Weak	2X	S574T	-	-	-/-	-	0.96	2.630e-04	0.872	0.401	47	1	Yes/No (0)
Weak	2X	V537I	-	-	-/-	-	0.96	2.630e-04	0.872	0.401	47	1	Yes/No (0)
Weak	2X	T338A	-	-	-/-	Weak	0.956	3.094e-02	0.781	0.551	52	1	No/Yes (1)
Weak	2X	R254Q	-	-	-/-	Weak	0.919	<1e-16	0.016	0.919	2	1	Yes/Yes (1)
Weak	2X	L517M	-	-	-/-	-	0.902	<1e-16	-0.508	0.745	13	1	Yes/No (0)
Weak	2X	S576H	-	-	-/-	Weak	0.89	<1e-16	-0.519	0.723	13	1	Yes/No (0)
Weak	2X	V563T	-	-	-/-	-	0.89	<1e-16	-0.519	0.723	13	1	Yes/No (0)
Weak	1A	N630H	-	-	-/-	Weak	0.889	1.011e-10	0.878	0.14	3	1	Yes/No (0)
Weak	2X	M256V	-	-	-/-	Weak	0.881	<1e-16	0.039	0.88	1	1	Yes/Yes (1)
Weak	1A	H571Y	-	-	-/-	Weak	0.87	1.451e-01	0.677	0.547	58	1	No/No (0)
Weak	2X	A346S	-	-	-/-	Weak	0.849	<1e-16	0.842	0.103	45	1	Yes/Yes (1)
Weak	1A	E638D	-	-	-/-	Weak	0.8	<1e-16	-0.63	0.493	27	1	Yes/No (0)
Weak	1A	N609D	-	-	-/-	Weak	0.78	1.047e-10	0.501	0.598	35	1	Yes/No (0)
Weak	1A	E397I	-	-	-/-	Weak	0.777	<1e-16	0.351	0.693	43	1	Yes/No (0)
Weak	1A	G414A	-	-	-/-	Weak	0.777	<1e-16	0.351	0.693	43	1	Yes/No (0)
Weak	1A	H395N	-	-	-/-	Weak	0.777	<1e-16	0.351	0.693	43	1	Yes/No (0)
Weak	1A	I393M	-	-	-/-	Weak	0.777	<1e-16	0.351	0.693	43	1	Yes/No (0)
Weak	1A	N405S	-	-	-/-	Weak	0.777	<1e-16	0.351	0.693	43	1	Yes/No (0)
Weak	2X	G355S	-	-	-/-	-	0.767	1.320e-08	0.732	0.228	42	1	Yes/Yes (1)
Weak	1A	V518A	-	-	-/-	-	0.739	3.159e-01	0.563	0.478	62	1	No/No (0)
Weak	2B	D561E	-	-	-/-	-	0.728	1.000e+00	0.652	0.324	37	1	No/No (0)
Weak	2B	L566I	-	-	-/-	-	0.728	1.000e+00	0.652	0.324	37	1	No/No (0)
Weak	2B	Q565A	-	-	-/-	-	0.728	1.000e+00	0.652	0.324	37	1	No/No (0)
Weak	2B	S582A	-	-	-/-	-	0.728	1.000e+00	0.652	0.324	37	1	No/No (0)
Weak	2X	D488N	0.321	0.321	3/3	-	0.725	<1e-16	0.321	0.65	53	1	Yes/No (0)
Weak	2X	D488N	0.033	0.023	142/1	-	0.725	<1e-16	0.321	0.65	53	1	Yes/No (0)
Weak	1A	K475Q	-	-	-/-	Weak	0.714	1.449e-02	0.492	0.517	49	1	No/No (0)
Weak	2B	Q567D	-	-	-/-	-	0.705	1.000e+00	0.632	0.314	35	1	No/No (0)
Weak	2B	P568T	-	-	-/-	-	0.678	1.000e+00	0.592	0.331	36	1	No/No (0)
Weak	2X	I265L	-	-	-/-	Weak	0.665	<1e-16	0.66	-0.077	36	1	Yes/No (0)
Weak	2X	S576N	0.014	0.01	1/367	Weak	0.664	<1e-16	-0.021	0.664	29	1	Yes/No (0)
Weak	1A	N570K	-	-	-/-	Weak	0.595	1.056e-05	0.379	0.458	52	1	Yes/No (0)
Weak	2X	R384G	-	-	-/-	Weak	0.592	<1e-16	-0.018	0.592	54	1	Yes/No (0)
Weak	2X	L241V	-	-	-/-	Weak	0.575	<1e-16	0.547	-0.175	7	1	Yes/Yes (1)
Weak	2X	Q281L	-	-	-/-	-	0.562	<1e-16	0.556	-0.076	33	1	Yes/No (0)
Weak	2X	Q250L	-	-	-/-	Weak	0.521	<1e-16	0.475	-0.214	7	1	Yes/Yes (1)
Weak	1A	V505I	-	-	-/-	-	0.519	<1e-16	-0.016	0.519	53	1	Yes/No (0)
Weak	2X	T536I	0.056	0.042	1/122	-	0.469	9.277e-04	0.453	0.122	47	1	Yes/No (0)
Weak	2X	T536I	0	0	1/91	-	0.469	9.277e-04	0.453	0.122	47	1	Yes/No (0)
Weak	1A	A585V	-	-	-/-	Weak	0.456	2.992e-09	0.217	0.401	36	1	Yes/No (0)
Weak	1A	N405D	-	-	-/-	Weak	0.438	4.637e-11	0.111	0.423	35	1	Yes/No (0)
Weak	1A	I636M	0.13	0.051	198/1	Weak	0.403	<1e-16	-0.116	0.386	19	1	Yes/No (0)
Weak	1A	I636M	0.022	0.011	142/3	Weak	0.403	<1e-16	-0.116	0.386	19	1	Yes/No (0)
Weak	1A	M622I	-	-	-/-	Weak	0.399	1.000e+00	0.315	0.245	28	1	No/No (0)
Weak	1A	L583M	-	-	-/-	Weak	0.349	1.826e-09	0.105	0.333	37	1	Yes/No (0)
Weak	1A	T540S	0	0	2/5	Weak	0.337	<1e-16	0.124	-0.313	4	1	Yes/No (0)
Weak	1A	T540S	0	0	24/1	Weak	0.337	<1e-16	0.124	-0.313	4	1	Yes/No (0)
Weak	1A	T540S	0	0	3/7	Weak	0.337	<1e-16	0.124	-0.313	4	1	Yes/No (0)
Weak	1A	T540S	0.139	0.037	59/3	Weak	0.337	<1e-16	0.124	-0.313	4	1	Yes/No (0)
Weak	1A	T540S	0.085	0.002	367/198	Weak	0.337	<1e-16	0.124	-0.313	4	1	Yes/No (0)
Weak	1A	T540S	0.033	0.002	91/142	Weak	0.337	<1e-16	0.124	-0.313	4	1	Yes/No (0)
Weak	1A	T540S	0.092	0.014	17/77	Weak	0.337	<1e-16	0.124	-0.313	4	1	Yes/No (0)
Weak	1A	G628D	-	-	-/-	Weak	0.313	1.158e-01	0.151	0.274	32	1	No/No (0)
Weak	1A	N635T	-	-	-/-	Weak	0.313	1.158e-01	0.151	0.274	32	1	No/No (0)
Weak	2X	L565V	0.053	0.053	1/48	Strong	0.284	<1e-16	0.124	-0.256	-	1	Yes/No (0)
Weak	2X	L565V	0.234	0.036	17/173	Strong	0.284	<1e-16	0.124	-0.256	-	1	Yes/No (0)
Weak	2X	V516I	-	-	-/-	Weak	0.278	1.000e+00	0.261	0.098	49	1	No/No (0)
Weak	1A	E566D	-	-	-/-	-	0.239	7.295e-03	-0.226	0.078	37	1	No/No (0)
Weak	1A	S629D	-	-	-/-	Weak	0.22	1.000e+00	0.174	0.135	38	1	No/No (0)
Weak	1A	V386I	0	0	1/6	Strong	0.19	2.045e-07	0.07	-0.177	-	1	Yes/No (0)
Weak	1A	V386I	0	0	2/7	Strong	0.19	2.045e-07	0.07	-0.177	-	1	Yes/No (0)
Weak	1A	V386I	0	0	2/3	Strong	0.19	2.045e-07	0.07	-0.177	-	1	Yes/No (0)
Weak	1A	V386I	0	-	1/4	Strong	0.19	2.045e-07	0.07	-0.177	-	1	Yes/No (0)
Weak	1A	V386I	0.027	0.005	10/198	Strong	0.19	2.045e-07	0.07	-0.177	-	1	Yes/No (0)
Weak	1A	V386I	0.091	0.007	24/142	Strong	0.19	2.045e-07	0.07	-0.177	-	1	Yes/No (0)
Weak	1A	V386I	0.091	0.034	3/77	Strong	0.19	2.045e-07	0.07	-0.177	-	1	Yes/No (0)
Weak	1A	E632G	-	-	-/-	-	0.185	8.156e-02	-0.016	0.185	40	1	No/No (0)
Weak	2X	D311N	-	-	-/-	-	0.155	8.963e-01	0.155	0.004	68	1	No/No (0)
Weak	2B	M571I	0.065	0.019	3/122	-	0.147	5.976e-02	0.046	-0.14	14	1	No/No (0)
Weak	2B	M571I	0.014	0.007	2/367	-	0.147	5.976e-02	0.046	-0.14	14	1	No/No (0)
Weak	2B	M571I	0.067	0.004	77/91	-	0.147	5.976e-02	0.046	-0.14	14	1	No/No (0)
Weak	2B	M571I	0.045	0.011	5/198	-	0.147	5.976e-02	0.046	-0.14	14	1	No/No (0)
Weak	1A	D533E	0	-	2/1	-	0.115	3.970e-02	-0.064	0.096	48	1	No/No (0)
Weak	2B	N538D	0	0	1/2	-	0.074	6.503e-01	-0.055	0.049	9	1	No/No (0)
Weak	1A	T623S	-	-	-/-	-	0.057	1.000e+00	-0.056	-0.004	43	1	No/No (0)
Weak	2B	A446T	1.376	-	1/1	-		Not Tested Due to Low Sample Size	-	-	-	1	No/No (0)
Weak	2X	A491S	0.03	0.017	168/1	Strong		Not Tested Due to Low Sample Size	-	-	-	1	No/No (0)
Weak	2X	A550T	1.599	0.036	2/327	-		Not Tested Due to Low Sample Size	-	-	-	1	No/No (0)
Weak	2X	A551G	1.132	0.184	19/1	-		Not Tested Due to Low Sample Size	-	-	-	1	No/No (0)
Weak	2X	D378E	1.254	0.172	19/1	-		Not Tested Due to Low Sample Size	-	-	-	1	No/No (0)
Weak	2X	D378E	1.286	0.069	1/138	-		Not Tested Due to Low Sample Size	-	-	-	1	No/No (0)
Weak	2B	D483G	1.518	0.076	1/138	-		Not Tested Due to Low Sample Size	-	-	-	1	No/No (0)
Weak	2B	G404E	1.429	0.178	1/138	-		Not Tested Due to Low Sample Size	-	-	-	1	No/No (0)
Weak	1A	G417D	1.057	0.073	1/148	-		Not Tested Due to Low Sample Size	-	-	-	1	No/No (0)
Weak	2X	K230T	1.028	0.252	1/9	-		Not Tested Due to Low Sample Size	-	-	-	1	No/No (0)
Weak	2B	L504P	1.088	0.29	1/46	-		Not Tested Due to Low Sample Size	-	-	-	1	No/No (0)
Weak	2X	M339	-	-	-/-	Strong		Not Tested Due to Low Sample Size	-	-	-	1	No/No (0)
Weak	2X	N326D	1.013	0.047	136/1	-		Not Tested Due to Low Sample Size	-	-	-	1	No/No (0)
Weak	2X	T400M	1.077	-	1/9	-		Not Tested Due to Low Sample Size	-	-	-	1	No/No (0)
Weak	1A	V386F	0.18	0.055	2/59	Strong		Not Tested Due to Low Sample Size	-	-	-	1	No/No (0)
Weak	2B	V542M	1.324	0.368	1/11	-		Not Tested Due to Low Sample Size	-	-	-	1	No/No (0)
Weak	2X	V572A	1.462	0	1/2	-		Not Tested Due to Low Sample Size	-	-	-	1	No/No (0)
Weak/No Evidence	2X	A434T	-	-	-/-	-	1.132	1.574e-02	1.068	0.376	-	0	No/No (0)
Weak/No Evidence	1A	E512K	-	-	-/-	Weak	0.973	1.000e+00	0.777	0.584	-	0	No/No (0)
Weak/No Evidence	2B	N470K	-	-	-/-	-	0.942	<1e-16	-0.299	0.893	-	0	Yes/No (0)
Weak/No Evidence	1A	N643S	-	-	-/-	-	0.881	6.895e-03	0.829	0.299	-	0	No/No (0)
Weak/No Evidence	2X	V251I	-	-	-/-	-	0.872	<1e-16	-0.32	0.811	-	0	Yes/No (0)
Weak/No Evidence	2B	A516S	-	-	-/-	Weak	0.715	2.530e-04	0.699	0.151	-	0	Yes/Yes (3)
Weak/No Evidence	1A	S629T	-	-	-/-	Weak	0.333	1.000e+00	0.264	0.203	-	0	No/No (0)
Weak/No Evidence	2B	G597E	0	-	1/1	-	0.289	<1e-16	0.134	-0.256	-	0	Yes/No (0)
Weak/No Evidence	2B	G597E	0.08	0.027	96/2	-	0.289	<1e-16	0.134	-0.256	-	0	Yes/No (0)
Weak/No Evidence	2B	G597E	0.065	0.019	3/122	-	0.289	<1e-16	0.134	-0.256	-	0	Yes/No (0)
Weak/No Evidence	2B	G597E	0	0	2/10	-	0.289	<1e-16	0.134	-0.256	-	0	Yes/No (0)
Weak/No Evidence	2B	G597E	0	0	2/24	-	0.289	<1e-16	0.134	-0.256	-	0	Yes/No (0)
Weak/No Evidence	2B	G597E	0.014	0.006	3/367	-	0.289	<1e-16	0.134	-0.256	-	0	Yes/No (0)
Weak/No Evidence	2B	G597E	0.221	0.009	59/91	-	0.289	<1e-16	0.134	-0.256	-	0	Yes/No (0)
Weak/No Evidence	2B	G597E	0	0	1/17	-	0.289	<1e-16	0.134	-0.256	-	0	Yes/No (0)
Weak/No Evidence	2B	G597E	0.26	0.02	48/173	-	0.289	<1e-16	0.134	-0.256	-	0	Yes/No (0)
Weak/No Evidence	2B	G597E	0.35	0.303	1/41	-	0.289	<1e-16	0.134	-0.256	-	0	Yes/No (0)
Weak/No Evidence	2B	G597E	0.289	0.024	7/198	-	0.289	<1e-16	0.134	-0.256	-	0	Yes/No (0)
Weak/No Evidence	2B	G597E	0.022	0.011	3/142	-	0.289	<1e-16	0.134	-0.256	-	0	Yes/No (0)
Weak/No Evidence	2B	G597E	0	0	12/3	-	0.289	<1e-16	0.134	-0.256	-	0	Yes/No (0)
Weak/No Evidence	2B	G597E	0.224	0.049	16/30	-	0.289	<1e-16	0.134	-0.256	-	0	Yes/No (0)
Weak/No Evidence	2B	A490E	0	-	2/1	-	0.257	1.000e+00	-0.047	0.253	-	0	No/No (0)
Weak/No Evidence	2B	A490E	0.128	0.01	198/19	-	0.257	1.000e+00	-0.047	0.253	-	0	No/No (0)
Weak/No Evidence	2X	A279S	-	-	-/-	-	0.247	4.311e-01	-0.007	-0.247	-	0	No/No (0)
Weak/No Evidence	2B	S640Y	0.052	0.001	367/168	-	0.233	1.141e-02	0.071	-0.222	-	0	No/No (0)
Weak/No Evidence	2X	T385M	-	-	-/-	-	0.228	3.406e-07	-0.121	0.193	-	0	Yes/No (0)
Weak/No Evidence	1A	T392A	0.033	0.023	1/142	-	0.226	2.699e-01	0.07	-0.215	-	0	No/No (0)
Weak/No Evidence	2B	S473F	-	-	-/-	Weak	0.22	5.782e-01	0.1	-0.196	-	0	No/No (0)
Weak/No Evidence	2B	V383A	-	-	-/-	-	0.22	5.782e-01	0.1	-0.196	-	0	No/No (0)
Weak/No Evidence	2X	I483V	-	-	-/-	-	0.218	2.463e-01	0.133	-0.173	-	0	No/No (0)
Weak/No Evidence	1A	A522V	0.223	0.023	77/30	-	0.212	1.000e+00	0.082	-0.195	-	0	No/No (0)
Weak/No Evidence	1A	S629R	0.987	0	1/3	Weak	0.091	1.000e+00	0.079	-0.045	-	0	No/No (0)
Weak/No Evidence	1A	S629R	0	-	1/3	Weak	0.091	1.000e+00	0.079	-0.045	-	0	No/No (0)
Weak/No Evidence	1A	S629R	0.239	0.018	41/142	Weak	0.091	1.000e+00	0.079	-0.045	-	0	No/No (0)
Weak/No Evidence	2B	N656X	-	-	-/-	Weak	0.056	1.000e+00	0.035	0.044	-	0	No/Yes (1)
Weak/No Evidence	2X	A296V	0.146	0.022	59/8	-		Not Tested Due to Low Sample Size	-	-	-	0	No/No (0)
Weak/No Evidence	2X	A367V	0.033	0.023	142/1	-		Not Tested Due to Low Sample Size	-	-	-	0	No/No (0)
Weak/No Evidence	2B	A390T	0.049	0.049	61/1	-		Not Tested Due to Low Sample Size	-	-	-	0	No/No (0)
Weak/No Evidence	2B	A391V	0.074	0.018	198/4	-		Not Tested Due to Low Sample Size	-	-	-	0	No/No (0)
Weak/No Evidence	2X	A393T	0.064	0.031	48/2	-		Not Tested Due to Low Sample Size	-	-	-	0	No/No (0)
Weak/No Evidence	2X	A393V	0.828	0.031	96/2	-		Not Tested Due to Low Sample Size	-	-	-	0	No/No (0)
Weak/No Evidence	2X	A393V	0	0	17/2	-		Not Tested Due to Low Sample Size	-	-	-	0	No/No (0)
Weak/No Evidence	2X	A393V	0.211	0.064	54/2	-		Not Tested Due to Low Sample Size	-	-	-	0	No/No (0)
Weak/No Evidence	1A	A489T	0.098	0.054	16/3	-		Not Tested Due to Low Sample Size	-	-	-	0	No/No (0)
Weak/No Evidence	2B	A516V	0.011	0.011	173/1	Weak		Not Tested Due to Low Sample Size	-	-	-	0	No/No (0)
Weak/No Evidence	2B	A529T	0	0	11/1	-		Not Tested Due to Low Sample Size	-	-	-	0	No/No (0)
Weak/No Evidence	2B	A533V	0	0	327/1	-		Not Tested Due to Low Sample Size	-	-	-	0	No/No (0)
Weak/No Evidence	1A	A547S	0.651	0.067	54/1	-		Not Tested Due to Low Sample Size	-	-	-	0	No/No (0)
Weak/No Evidence	2B	A634T	0.058	0.02	367/1	-		Not Tested Due to Low Sample Size	-	-	-	0	No/No (0)
Weak/No Evidence	2X	D488V	0.017	0.008	142/4	-		Not Tested Due to Low Sample Size	-	-	-	0	No/No (0)
Weak/No Evidence	2B	D506E	0.585	-	1/1	-		Not Tested Due to Low Sample Size	-	-	-	0	No/No (0)
Weak/No Evidence	1A	D533N	0.074	0.014	198/6	-		Not Tested Due to Low Sample Size	-	-	-	0	No/No (0)
Weak/No Evidence	2B	D538N	0	0	2/3	-		Not Tested Due to Low Sample Size	-	-	-	0	No/No (0)
Weak/No Evidence	2B	D538N	0	0	6/3	-		Not Tested Due to Low Sample Size	-	-	-	0	No/No (0)
Weak/No Evidence	2B	D538N	0.113	0.003	327/96	-		Not Tested Due to Low Sample Size	-	-	-	0	No/No (0)
Weak/No Evidence	2B	D578N	0	0	1/3	-		Not Tested Due to Low Sample Size	-	-	-	0	No/No (0)
Weak/No Evidence	1A	E514Q	0.034	0.017	91/2	-		Not Tested Due to Low Sample Size	-	-	-	0	No/No (0)
Weak/No Evidence	1A	E533D	0	0	1/12	-		Not Tested Due to Low Sample Size	-	-	-	0	No/No (0)
Weak/No Evidence	1A	E533D	0.014	0.007	367/2	-		Not Tested Due to Low Sample Size	-	-	-	0	No/No (0)
Weak/No Evidence	1A	E533D	0.081	0.005	91/61	-		Not Tested Due to Low Sample Size	-	-	-	0	No/No (0)
Weak/No Evidence	1A	E533D	0	0	17/3	-		Not Tested Due to Low Sample Size	-	-	-	0	No/No (0)
Weak/No Evidence	1A	E645V	0.049	0.049	61/1	-		Not Tested Due to Low Sample Size	-	-	-	0	No/No (0)
Weak/No Evidence	1A	F626S	0.014	0.007	2/367	-		Not Tested Due to Low Sample Size	-	-	-	0	No/No (0)
Weak/No Evidence	2X	G384R	0.027	0.015	1/198	-		Not Tested Due to Low Sample Size	-	-	-	0	No/No (0)
Weak/No Evidence	1A	G417D	0.081	0.081	1/77	-		Not Tested Due to Low Sample Size	-	-	-	0	No/No (0)
Weak/No Evidence	1A	G441R	0.014	0.01	367/1	-		Not Tested Due to Low Sample Size	-	-	-	0	No/No (0)
Weak/No Evidence	2B	G467C	0.069	0.03	1/122	-		Not Tested Due to Low Sample Size	-	-	-	0	No/No (0)
Weak/No Evidence	2B	G467D	0	0	1/2	-		Not Tested Due to Low Sample Size	-	-	-	0	No/No (0)
Weak/No Evidence	1A	G510S	0.976	0.14	136/1	-		Not Tested Due to Low Sample Size	-	-	-	0	No/No (0)
Weak/No Evidence	1A	G610D	0.011	0.011	1/173	-		Not Tested Due to Low Sample Size	-	-	-	0	No/No (0)
Weak/No Evidence	1A	G610D	0.235	0.235	1/7	-		Not Tested Due to Low Sample Size	-	-	-	0	No/No (0)
Weak/No Evidence	1A	G639E	0	0	1/87	-		Not Tested Due to Low Sample Size	-	-	-	0	No/No (0)
Weak/No Evidence	2X	H394Y	0.069	0.03	122/1	Weak		Not Tested Due to Low Sample Size	-	-	-	0	No/No (0)
Weak/No Evidence	1A	I386F	0	0	2/3	-		Not Tested Due to Low Sample Size	-	-	-	0	No/No (0)
Weak/No Evidence	1A	I386V	0.049	0.019	3/77	-		Not Tested Due to Low Sample Size	-	-	-	0	No/No (0)
Weak/No Evidence	1A	I386V	0	0	96/3	-		Not Tested Due to Low Sample Size	-	-	-	0	No/No (0)
Weak/No Evidence	1A	I386V	0.229	0.052	3/59	-		Not Tested Due to Low Sample Size	-	-	-	0	No/No (0)
Weak/No Evidence	1A	I386V	0	-	1/1	-		Not Tested Due to Low Sample Size	-	-	-	0	No/No (0)
Weak/No Evidence	1A	I386V	0.03	0.01	2/367	-		Not Tested Due to Low Sample Size	-	-	-	0	No/No (0)
Weak/No Evidence	1A	I386V	0.085	0.004	122/91	-		Not Tested Due to Low Sample Size	-	-	-	0	No/No (0)
Weak/No Evidence	1A	I386V	0.198	0.06	5/173	-		Not Tested Due to Low Sample Size	-	-	-	0	No/No (0)
Weak/No Evidence	1A	I386V	0	0	11/1	-		Not Tested Due to Low Sample Size	-	-	-	0	No/No (0)
Weak/No Evidence	1A	I386V	0.028	0.015	327/2	-		Not Tested Due to Low Sample Size	-	-	-	0	No/No (0)
Weak/No Evidence	2B	I434V	0.235	0.235	7/1	-		Not Tested Due to Low Sample Size	-	-	-	0	No/No (0)
Weak/No Evidence	2X	I480L	0.029	0.006	77/24	-		Not Tested Due to Low Sample Size	-	-	-	0	No/No (0)
Weak/No Evidence	2X	I480L	0.076	0.043	59/1	-		Not Tested Due to Low Sample Size	-	-	-	0	No/No (0)
Weak/No Evidence	2X	I531S	0.133	0.007	29/198	-		Not Tested Due to Low Sample Size	-	-	-	0	No/No (0)
Weak/No Evidence	1A	I568	-	-	-/-	Weak		Not Tested Due to Low Sample Size	-	-	-	0	No/No (0)
Weak/No Evidence	1A	I572	-	-	-/-	Weak		Not Tested Due to Low Sample Size	-	-	-	0	No/No (0)
Weak/No Evidence	2X	L402F	0.963	0	1/6	-		Not Tested Due to Low Sample Size	-	-	-	0	No/No (0)
Weak/No Evidence	2X	L562I	0.012	0.006	5/327	-		Not Tested Due to Low Sample Size	-	-	-	0	No/No (0)
Weak/No Evidence	1A	L603	-	-	-/-	Weak		Not Tested Due to Low Sample Size	-	-	-	0	No/No (0)
Weak/No Evidence	2X	M342I	0.049	0.049	1/61	-		Not Tested Due to Low Sample Size	-	-	-	0	No/No (0)
Weak/No Evidence	2X	M342V	0.967	0.161	138/1	-		Not Tested Due to Low Sample Size	-	-	-	0	No/No (0)
Weak/No Evidence	1A	M372I	0.543	0.231	1/46	-		Not Tested Due to Low Sample Size	-	-	-	0	No/No (0)
Weak/No Evidence	2X	M385T	0.065	0.015	122/5	-		Not Tested Due to Low Sample Size	-	-	-	0	No/No (0)
Weak/No Evidence	2X	M385T	0	0	10/3	-		Not Tested Due to Low Sample Size	-	-	-	0	No/No (0)
Weak/No Evidence	2X	M385T	0	0	3/1	-		Not Tested Due to Low Sample Size	-	-	-	0	No/No (0)
Weak/No Evidence	2X	M385T	0.249	0.013	59/48	-		Not Tested Due to Low Sample Size	-	-	-	0	No/No (0)
Weak/No Evidence	2X	M385T	0.039	0.004	367/17	-		Not Tested Due to Low Sample Size	-	-	-	0	No/No (0)
Weak/No Evidence	2X	M385T	0.224	0.014	91/173	-		Not Tested Due to Low Sample Size	-	-	-	0	No/No (0)
Weak/No Evidence	2X	M385T	0.963	0	8/2	-		Not Tested Due to Low Sample Size	-	-	-	0	No/No (0)
Weak/No Evidence	2X	M385T	0.157	0.006	198/77	-		Not Tested Due to Low Sample Size	-	-	-	0	No/No (0)
Weak/No Evidence	2X	M385T	0	0	2/3	-		Not Tested Due to Low Sample Size	-	-	-	0	No/No (0)
Weak/No Evidence	2X	M385T	0	0	327/2	-		Not Tested Due to Low Sample Size	-	-	-	0	No/No (0)
Weak/No Evidence	2X	M400I	0	0	1/77	Weak		Not Tested Due to Low Sample Size	-	-	-	0	No/No (0)
Weak/No Evidence	2X	N360	-	-	-/-	Weak		Not Tested Due to Low Sample Size	-	-	-	0	No/No (0)
Weak/No Evidence	1A	N443I	0.013	0.013	1/168	Weak		Not Tested Due to Low Sample Size	-	-	-	0	No/No (0)
Weak/No Evidence	2B	P433H	0.13	0.051	1/198	-		Not Tested Due to Low Sample Size	-	-	-	0	No/No (0)
Weak/No Evidence	1A	P457L	0.013	0.013	1/168	-		Not Tested Due to Low Sample Size	-	-	-	0	No/No (0)
Weak/No Evidence	1A	P499A	0.367	0.124	1/59	-		Not Tested Due to Low Sample Size	-	-	-	0	No/No (0)
Weak/No Evidence	2B	Q411R	0.091	0.024	198/3	-		Not Tested Due to Low Sample Size	-	-	-	0	No/No (0)
Weak/No Evidence	2B	Q458E	0.35	0.303	1/41	-		Not Tested Due to Low Sample Size	-	-	-	0	No/No (0)
Weak/No Evidence	2X	Q542R	0.014	0.01	367/1	-		Not Tested Due to Low Sample Size	-	-	-	0	No/No (0)
Weak/No Evidence	2B	Q586K	0.963	-	1/1	-		Not Tested Due to Low Sample Size	-	-	-	0	No/No (0)
Weak/No Evidence	2X	R286G	0.605	0.013	367/9	-		Not Tested Due to Low Sample Size	-	-	-	0	No/No (0)
Weak/No Evidence	2X	S354P	0.014	0.01	367/1	-		Not Tested Due to Low Sample Size	-	-	-	0	No/No (0)
Weak/No Evidence	1A	S540T	0.896	0.244	12/2	-		Not Tested Due to Low Sample Size	-	-	-	0	No/No (0)
Weak/No Evidence	1A	S540T	0	0	96/2	-		Not Tested Due to Low Sample Size	-	-	-	0	No/No (0)
Weak/No Evidence	1A	S540T	0	0	3/2	-		Not Tested Due to Low Sample Size	-	-	-	0	No/No (0)
Weak/No Evidence	1A	S540T	0	0	2/10	-		Not Tested Due to Low Sample Size	-	-	-	0	No/No (0)
Weak/No Evidence	1A	S540T	0.141	0.009	122/24	-		Not Tested Due to Low Sample Size	-	-	-	0	No/No (0)
Weak/No Evidence	2B	S579F	0.058	0.02	1/367	-		Not Tested Due to Low Sample Size	-	-	-	0	No/No (0)
Weak/No Evidence	1A	S629N	0.404	0.085	3/29	Weak		Not Tested Due to Low Sample Size	-	-	-	0	No/No (0)
Weak/No Evidence	1A	S629N	0.694	0.062	1/148	Weak		Not Tested Due to Low Sample Size	-	-	-	0	No/No (0)
Weak/No Evidence	2X	T381N	0.096	0.046	1/77	-		Not Tested Due to Low Sample Size	-	-	-	0	No/No (0)
Weak/No Evidence	2B	T435A	0	-	1/1	-		Not Tested Due to Low Sample Size	-	-	-	0	No/No (0)
Weak/No Evidence	1A	T436I	0.743	0.067	1/148	-		Not Tested Due to Low Sample Size	-	-	-	0	No/No (0)
Weak/No Evidence	1A	T436N	0.056	0.042	1/122	-		Not Tested Due to Low Sample Size	-	-	-	0	No/No (0)
Weak/No Evidence	2X	T466A	0.096	0.046	1/77	-		Not Tested Due to Low Sample Size	-	-	-	0	No/No (0)
Weak/No Evidence	2X	T526S	0.828	0.045	1/96	-		Not Tested Due to Low Sample Size	-	-	-	0	No/No (0)
Weak/No Evidence	2B	T599I	0	0	1/29	-		Not Tested Due to Low Sample Size	-	-	-	0	No/No (0)
Weak/No Evidence	2X	V284I	0.487	0.122	6/41	-		Not Tested Due to Low Sample Size	-	-	-	0	No/No (0)
Weak/No Evidence	2X	V393A	0.288	0.011	367/8	-		Not Tested Due to Low Sample Size	-	-	-	0	No/No (0)
Weak/No Evidence	1A	V408I	0.017	0.012	2/142	-		Not Tested Due to Low Sample Size	-	-	-	0	No/No (0)
Weak/No Evidence	2X	V488N	0	0	1/4	-		Not Tested Due to Low Sample Size	-	-	-	0	No/No (0)
Weak/No Evidence	1A	V506I	0.894	0.03	1/122	-		Not Tested Due to Low Sample Size	-	-	-	0	No/No (0)
Weak/No Evidence	2X	V518I	0.887	0.03	2/59	-		Not Tested Due to Low Sample Size	-	-	-	0	No/No (0)
Weak/No Evidence	2X	V518I	0.096	0.046	1/77	-		Not Tested Due to Low Sample Size	-	-	-	0	No/No (0)
Weak/No Evidence	2X	V518I	0.201	0.008	17/327	-		Not Tested Due to Low Sample Size	-	-	-	0	No/No (0)
Weak/No Evidence	2X	V544	-	-	-/-	Weak		Not Tested Due to Low Sample Size	-	-	-	0	No/No (0)
Weak/No Evidence	2X	V565L	0.101	0.024	96/3	-		Not Tested Due to Low Sample Size	-	-	-	0	No/No (0)
Weak/No Evidence	2X	V565L	0.064	0.025	2/122	-		Not Tested Due to Low Sample Size	-	-	-	0	No/No (0)
Weak/No Evidence	2X	V565L	0	0	2/2	-		Not Tested Due to Low Sample Size	-	-	-	0	No/No (0)
Weak/No Evidence	2X	V565L	0	0	10/24	-		Not Tested Due to Low Sample Size	-	-	-	0	No/No (0)
Weak/No Evidence	2X	V565L	0	0	2/77	-		Not Tested Due to Low Sample Size	-	-	-	0	No/No (0)
Weak/No Evidence	2X	V565L	0.076	0.024	3/59	-		Not Tested Due to Low Sample Size	-	-	-	0	No/No (0)
Weak/No Evidence	2X	V565L	0.05	0.002	367/91	-		Not Tested Due to Low Sample Size	-	-	-	0	No/No (0)
Weak/No Evidence	2X	V565L	0.177	0.177	7/3	-		Not Tested Due to Low Sample Size	-	-	-	0	No/No (0)
Weak/No Evidence	2X	V565L	0.091	0.003	198/142	-		Not Tested Due to Low Sample Size	-	-	-	0	No/No (0)
Weak/No Evidence	2X	V565L	0	-	1/3	-		Not Tested Due to Low Sample Size	-	-	-	0	No/No (0)
Weak/No Evidence	2X	V565L	0	0	1/5	-		Not Tested Due to Low Sample Size	-	-	-	0	No/No (0)
Weak/No Evidence	2X	V565L	0.049	0.034	2/61	-		Not Tested Due to Low Sample Size	-	-	-	0	No/No (0)
Weak/No Evidence	2B	V591I	0.011	0.011	1/173	-		Not Tested Due to Low Sample Size	-	-	-	0	No/No (0)
Weak/No Evidence	2B	V591I	0.965	0	1/4	-		Not Tested Due to Low Sample Size	-	-	-	0	No/No (0)
Weak/No Evidence	1A	V613I	0.034	0.014	3/91	-		Not Tested Due to Low Sample Size	-	-	-	0	No/No (0)
Weak/No Evidence	2X	Y288D	0.014	0.01	1/367	-		Not Tested Due to Low Sample Size	-	-	-	0	No/No (0)
Weak/No Evidence	2X	Y586H	0	0	1/24	-		Not Tested Due to Low Sample Size	-	-	-	0	No/No (0)
